# Altered primary somatosensory neuron development in a *Pten* heterozygous model for autism spectrum disorder

**DOI:** 10.1101/2023.08.04.552039

**Authors:** Alejandra Fernandez, Nick Sarn, Charis Eng, Kevin M. Wright

## Abstract

Autism spectrum disorder (ASD) is a complex neurodevelopmental disorder characterized by deficits in social interactions, repetitive behaviors, and hyper- or hyposensitivity to sensory stimuli. The mechanisms underlying the emergence of sensory features in ASD are not fully understood, but recent studies in rodent models highlight that these may result from differences in primary sensory neurons themselves. We examined sensory behaviors in a *Pten* haploinsufficient mouse model (*Pten^Het^*) for syndromic ASD and identified elevated responses to mechanical stimuli and a higher threshold to thermal responses. Transcriptomic and *in vivo* anatomical analysis identified alterations in subtype-specific markers of primary somatosensory neurons in *Pten^Het^* dorsal root ganglia (DRG). These defects emerge early during DRG development and involve dysregulation of multiple signaling pathways downstream of *Pten*. Finally, we show that mice harboring an ASD-associated mutation (*Pten^Y69H^*) also show altered expression of somatosensory neuron subtype-specific markers. Together, these results show that precise levels of *Pten* are required for proper somatosensory development and provide insight into the molecular and cellular basis of sensory abnormalities in a model for syndromic ASD.
