## Supplemental Table 1 for "Altered primary somatosensory neuron development in a *Pten* heterozygous model for autism spectrum disorder"

### Sheet: Sheet1
	baseMean	log2FoldChange	lfcSE	stat	pvalue	padj	Gene
2010107E04Rik	1401.82	-0.669464	0.188057	-3.55991	0.000370987	0.0242523	2010107E04Rik
2410015M20Rik	717.819	-0.696846	0.165685	-4.20585	2.60098e-05	0.00380548	2410015M20Rik
5830417I10Rik	331.668	0.896218	0.20004	4.48019	7.45756e-06	0.00158023	5830417I10Rik
6030419C18Rik	2087.15	-0.433092	0.120303	-3.60001	0.000318206	0.0216064	6030419C18Rik
A230056P14Rik	335.553	0.55411	0.161323	3.43478	0.000593045	0.0335877	A230056P14Rik
A330023F24Rik	265.532	0.843222	0.237473	3.55081	0.000384053	0.024456	A330023F24Rik
Abhd17a	1572.47	-0.484543	0.134576	-3.60051	0.000317599	0.0216064	Abhd17a
Acer2	173.137	0.761642	0.217297	3.50507	0.000456495	0.0277939	Acer2
Adcyap1r1	205.717	0.810635	0.240885	3.36524	0.000764776	0.039492	Adcyap1r1
AI413582	1098.7	-0.706006	0.167235	-4.22163	2.4254e-05	0.00363515	AI413582
AI837181	886.931	-0.425205	0.12703	-3.34729	0.000816061	0.0405527	AI837181
Akr1e1	259.294	1.47804	0.191173	7.73141	1.06359e-14	1.30715e-10	Akr1e1
Anapc11	1586.98	-0.492031	0.129	-3.81419	0.00013663	0.0124727	Anapc11
Anapc13	463.863	-1.00238	0.213015	-4.70569	2.53012e-06	0.000723142	Anapc13
Apod	12627.5	-0.456102	0.126479	-3.60614	0.000310785	0.0214581	Apod
Apoe	38024.4	-0.515217	0.140233	-3.67402	0.000238768	0.0179697	Apoe
Arl6ip4	762.662	-0.422354	0.127184	-3.32082	0.000897536	0.0432577	Arl6ip4
Atox1	701.87	-0.769644	0.213186	-3.61019	0.000305968	0.0212449	Atox1
Atp5e	1111.48	-0.897672	0.213301	-4.20848	2.57089e-05	0.00380548	Atp5e
Atp5g2	959.856	-0.566046	0.172224	-3.28669	0.00101374	0.0460699	Atp5g2
Atp5j2	1991.31	-0.873475	0.196241	-4.45103	8.54591e-06	0.00178016	Atp5j2
Atp5l	1665.84	-0.709149	0.188439	-3.76328	0.000167698	0.0144126	Atp5l
Atpif1	2974.23	-0.707978	0.168842	-4.19315	2.75111e-05	0.00397779	Atpif1
Bbc3	171.437	-0.829534	0.221646	-3.74261	0.000182122	0.015466	Bbc3
Bex3	2377.79	-0.514195	0.156903	-3.27715	0.0010486	0.0467096	Bex3
Blvrb	491.372	-0.502587	0.154549	-3.25197	0.00114609	0.0498295	Blvrb
Bola2	726.001	-0.764999	0.209293	-3.65515	0.000257028	0.0191447	Bola2
CAAA01147332.1	291.566	-1.06673	0.20731	-5.14556	2.66718e-07	0.000163898	CAAA01147332.1
Cadm4	6548.17	-0.397571	0.114335	-3.47724	0.000506613	0.029934	Cadm4
Calm3	27364.3	-0.385517	0.117678	-3.27603	0.00105277	0.0467096	Calm3
Camk2n2	988.711	-0.599795	0.168641	-3.55663	0.000375637	0.0243318	Camk2n2
Ccdc12	318.264	-0.643029	0.197234	-3.26023	0.00111322	0.0489253	Ccdc12
Ccdc124	1955.04	-0.618549	0.15472	-3.99785	6.39199e-05	0.00741109	Ccdc124
Ccdc85b	1129.95	-0.429045	0.129846	-3.30425	0.000952311	0.0446714	Ccdc85b
Ccng1	2068.76	0.580337	0.127132	4.56482	4.99922e-06	0.00120471	Ccng1
Cd63	2443.88	-0.317377	0.0975215	-3.25443	0.0011362	0.0496935	Cd63
Cd74	1204.66	-0.7099	0.190647	-3.72364	0.00019637	0.016041	Cd74
Cenpb	3202.37	-0.416861	0.120406	-3.46212	0.00053594	0.0310834	Cenpb
Cenpc1	561.178	0.492485	0.149513	3.29393	0.000987967	0.0458193	Cenpc1
Chrnb4	262.043	0.713333	0.212811	3.35195	0.000802431	0.0405527	Chrnb4
Cirbp	1286.51	-0.755405	0.181814	-4.15482	3.2555e-05	0.00430216	Cirbp
Cldn5	891.906	-0.685126	0.203417	-3.36808	0.000756941	0.0394187	Cldn5
Col9a2	260.625	-0.771223	0.228625	-3.3733	0.000742722	0.0390088	Col9a2
Cops9	1103.37	-0.870974	0.191217	-4.5549	5.24099e-06	0.00123869	Cops9
Cox4i1	7293.72	-0.475251	0.141325	-3.36282	0.00077151	0.039673	Cox4i1
Cox5b	2741.97	-0.856487	0.205436	-4.16912	3.05772e-05	0.00423383	Cox5b
Cox6a1	4840.87	-0.809153	0.191082	-4.23459	2.28967e-05	0.00363515	Cox6a1
Cox6b1	2629.27	-0.802655	0.201989	-3.97375	7.075e-05	0.00776355	Cox6b1
Cox6c	2802.89	-0.555017	0.156283	-3.55135	0.000383256	0.024456	Cox6c
Cox7b	2013.16	-0.680127	0.164094	-4.14474	3.40194e-05	0.00442603	Cox7b
Cox7c	2055.79	-0.769732	0.190683	-4.03672	5.42042e-05	0.00646767	Cox7c
Cox8a	3402.35	-0.90341	0.199931	-4.5186	6.22492e-06	0.00139099	Cox8a
Crip1	348.579	-1.05776	0.250509	-4.22244	2.4167e-05	0.00363515	Crip1
Ctsz	1474.7	-0.453098	0.130498	-3.47206	0.00051649	0.0303716	Ctsz
Cuedc2	2686.19	-0.497254	0.137508	-3.61619	0.000298968	0.0209961	Cuedc2
Cyb5a	1083.92	-0.483128	0.129929	-3.7184	0.000200491	0.016041	Cyb5a
Ddc	186.081	3.24	0.940856	3.44367	0.000573872	0.0329574	Ddc
Ddn	1555.31	-0.611768	0.166562	-3.67292	0.000239792	0.0179697	Ddn
Dexi	665.604	-0.572259	0.171765	-3.33163	0.00086338	0.0421069	Dexi
Dhrs3	427.426	-0.659717	0.153109	-4.30881	1.64138e-05	0.00280174	Dhrs3
Drap1	1951.58	-0.66705	0.175776	-3.79488	0.000147714	0.0131551	Drap1
Dusp19	239.204	0.704088	0.174103	4.0441	5.25249e-05	0.00632904	Dusp19
Edf1	2092.81	-0.614737	0.170648	-3.60237	0.000315332	0.0216064	Edf1
Egln2	2068.5	-0.394822	0.106069	-3.7223	0.000197415	0.016041	Egln2
Elob	2257.27	-0.614116	0.161114	-3.81169	0.000138022	0.0124727	Elob
Eml2	4982.21	-0.405465	0.120367	-3.36858	0.000755565	0.0394187	Eml2
Fam96b	670.41	-0.515397	0.138798	-3.71328	0.000204587	0.0161323	Fam96b
Fau	2936.93	-0.878557	0.166973	-5.26168	1.42747e-07	0.000103197	Fau
Fgf2	474.107	0.608364	0.146032	4.16596	3.10044e-05	0.00423383	Fgf2
Fkbp2	1410.76	-0.57881	0.168339	-3.43837	0.000585236	0.0332989	Fkbp2
Fmc1	156.782	-0.895309	0.267459	-3.34747	0.000815533	0.0405527	Fmc1
Fsd2	114.676	1.61771	0.489576	3.30432	0.000952078	0.0446714	Fsd2
Fxyd1	1164.86	-0.500388	0.148158	-3.3774	0.000731757	0.0387642	Fxyd1
Fxyd2	9530.08	-0.602315	0.125058	-4.8163	1.46245e-06	0.000513529	Fxyd2
Gas5	1465	-0.490932	0.149444	-3.28506	0.00101961	0.0460699	Gas5
Gm10687	184.4	-0.741023	0.198699	-3.72937	0.00019196	0.016041	Gm10687
Gm10736	351.892	-1.2707	0.274645	-4.62671	3.71526e-06	0.00099262	Gm10736
Gm12940	381.467	0.62404	0.189648	3.29053	0.001	0.0458582	Gm12940
Gm26782	439.279	-0.531454	0.160275	-3.31589	0.000913527	0.0438564	Gm26782
Gm43305	223.655	-0.958338	0.283999	-3.37444	0.000739653	0.0390088	Gm43305
Gm8325	137.915	1.42448	0.313192	4.54826	5.40903e-06	0.00124907	Gm8325
Gpx4-ps2	273.377	-0.71927	0.183355	-3.92283	8.75133e-05	0.00919263	Gpx4-ps2
Grcc10	1436.81	-0.558155	0.154052	-3.62317	0.000291013	0.0209155	Grcc10
H1f0	2306.82	-0.501163	0.125045	-4.00786	6.12721e-05	0.00724072	H1f0
H1fx	179.288	-1.12002	0.321574	-3.48294	0.000495946	0.0296341	H1fx
H2-Ab1	620.157	-0.754813	0.221763	-3.4037	0.000664801	0.0363129	H2-Ab1
H2afj	548.576	-0.638764	0.172862	-3.69522	0.000219692	0.0171976	H2afj
Hes6	395.848	-0.565291	0.16637	-3.39779	0.000679323	0.0366179	Hes6
Hint1	3851.93	-0.520258	0.157085	-3.31195	0.000926474	0.0441332	Hint1
Hopx	2335.36	-0.54199	0.149389	-3.62804	0.000285578	0.0208348	Hopx
Hoxb4	194.989	-0.737759	0.226958	-3.25064	0.00115147	0.0498295	Hoxb4
Il4	363.73	0.659671	0.192403	3.4286	0.000606713	0.034048	Il4
Inafm1	546.991	-0.659044	0.141882	-4.64501	3.40065e-06	0.000928756	Inafm1
Itm2c	5525.61	-0.366284	0.101253	-3.6175	0.000297464	0.0209961	Itm2c
Kcns1	1225.26	-0.467942	0.143547	-3.25987	0.00111465	0.0489253	Kcns1
Kpna3	1469.54	0.477058	0.145194	3.28566	0.00101744	0.0460699	Kpna3
Lamtor1	1214.36	-0.426909	0.110967	-3.84716	0.000119494	0.0113843	Lamtor1
Lamtor2	999.485	-0.599846	0.179792	-3.33634	0.000848898	0.0415655	Lamtor2
Lamtor4	972.63	-0.667912	0.157893	-4.23017	2.33515e-05	0.00363515	Lamtor4
Lgals1	2548.58	-0.620722	0.136566	-4.5452	5.48819e-06	0.00124907	Lgals1
Lsm4	758.189	-0.626797	0.142397	-4.40175	1.0738e-05	0.00204486	Lsm4
Lsm7	514.278	-0.998049	0.236212	-4.22523	2.38697e-05	0.00363515	Lsm7
Ly86	1173.12	0.952219	0.247898	3.84118	0.000122446	0.0114875	Ly86
Map1lc3a	4681.18	-0.545363	0.152821	-3.56863	0.000358846	0.023839	Map1lc3a
Map2	4124.37	0.501072	0.147322	3.40121	0.000670881	0.0364828	Map2
Mcrip1	1119.52	-0.417519	0.125086	-3.33785	0.000844301	0.0415655	Mcrip1
Mea1	969.071	-0.643493	0.16845	-3.82008	0.000133407	0.012421	Mea1
Mex3d	446.453	-0.485875	0.147195	-3.3009	0.000963735	0.0450354	Mex3d
Mif	1333.4	-0.571326	0.162083	-3.5249	0.000423647	0.0264296	Mif
Mir6236	221.147	-1.72387	0.38992	-4.4211	9.82004e-06	0.0019785	Mir6236
Mphosph6	247.445	-0.628979	0.173478	-3.62569	0.000288195	0.0208348	Mphosph6
Mrgprx3-ps	564.343	0.498423	0.132297	3.76745	0.000164922	0.0142739	Mrgprx3-ps
Mrpl14	383	-0.72078	0.213028	-3.38349	0.000715702	0.0384104	Mrpl14
Mrpl2	614.872	-0.523793	0.159237	-3.2894	0.00100403	0.0458717	Mrpl2
Mrpl23	389.291	-0.568844	0.172672	-3.29435	0.000986479	0.0458193	Mrpl23
Mrpl52	314.366	-0.917843	0.199622	-4.5979	4.26772e-06	0.00107041	Mrpl52
Mrpl57	424.175	-0.601198	0.16278	-3.69332	0.000221349	0.0172176	Mrpl57
Mrps21	602.166	-0.784972	0.20624	-3.8061	0.000141175	0.0126645	Mrps21
Myl6	7828.13	-0.513384	0.119915	-4.28122	1.85872e-05	0.00304583	Myl6
Naa38	474.123	-0.721139	0.2024	-3.56294	0.000366727	0.0242316	Naa38
Ndn	3625.56	-0.716089	0.130067	-5.50553	3.68058e-08	4.11222e-05	Ndn
Ndufa1	678.751	-1.02964	0.237796	-4.32991	1.49168e-05	0.00258208	Ndufa1
Ndufa11	1114.31	-0.57515	0.166427	-3.45587	0.000548522	0.0316494	Ndufa11
Ndufa13	1644.25	-0.834492	0.174219	-4.78989	1.6687e-06	0.000569674	Ndufa13
Ndufa2	818.607	-1.02743	0.205509	-4.99946	5.74903e-07	0.000271752	Ndufa2
Ndufa3	1087.48	-1.19955	0.252636	-4.74815	2.05289e-06	0.000630751	Ndufa3
Ndufa4	4251.78	-0.541227	0.164478	-3.29057	0.000999831	0.0458582	Ndufa4
Ndufa5	1220.71	-0.866116	0.210665	-4.11133	3.93378e-05	0.00503606	Ndufa5
Ndufa6	1063.26	-0.727327	0.165078	-4.40595	1.05321e-05	0.00204486	Ndufa6
Ndufb10	1792.32	-0.617846	0.17608	-3.50889	0.000449983	0.0277904	Ndufb10
Ndufb11	1571.64	-0.593005	0.165196	-3.58972	0.000331036	0.022354	Ndufb11
Ndufb6	1223.18	-0.686668	0.198345	-3.462	0.000536182	0.0310834	Ndufb6
Ndufb7	1111.83	-0.734558	0.197831	-3.71306	0.000204772	0.0161323	Ndufb7
Ndufs5	1349.36	-0.654068	0.188025	-3.47862	0.000503997	0.0299233	Ndufs5
Ndufs6	811.326	-0.78664	0.211315	-3.72259	0.000197192	0.016041	Ndufs6
Ndufs7	1592.42	-0.578479	0.172733	-3.34897	0.000811125	0.0405527	Ndufs7
Necab1	2017.9	0.472796	0.13058	3.62074	0.000293762	0.0209903	Necab1
Nenf	743.073	-0.743657	0.157068	-4.73463	2.19454e-06	0.000657827	Nenf
Nmb	1686.36	-0.483497	0.135956	-3.55627	0.000376164	0.0243318	Nmb
Nop10	868.911	-0.741643	0.200911	-3.6914	0.000223023	0.0172387	Nop10
Nop53	1482.11	-0.553306	0.140898	-3.92701	8.60093e-05	0.00911254	Nop53
Nudc	2319.53	-0.463294	0.12568	-3.68629	0.00022755	0.0173701	Nudc
Nup153	906.405	0.496503	0.127223	3.90261	9.51622e-05	0.0097462	Nup153
Ost4	830.87	-0.600153	0.155896	-3.84971	0.000118256	0.0113544	Ost4
Pcp4l1	3863.37	-0.347424	0.0988279	-3.51545	0.000439012	0.0272498	Pcp4l1
Pdlim2	415.765	-0.69687	0.198821	-3.50502	0.000456576	0.0277939	Pdlim2
Pet100	275.102	-0.8105	0.219852	-3.68658	0.000227291	0.0173701	Pet100
Pfdn5	1485.93	-0.480333	0.1284	-3.74092	0.000183348	0.015466	Pfdn5
Pfn1	4738.93	-0.527365	0.144878	-3.64005	0.000272582	0.0201809	Pfn1
Pik3ip1	1856.3	-0.425357	0.104316	-4.07758	4.55063e-05	0.00576569	Pik3ip1
Pin4	333.178	-0.740828	0.204989	-3.61399	0.000301518	0.0210549	Pin4
Pnkd	2273.02	-0.404504	0.108688	-3.72171	0.00019788	0.016041	Pnkd
Podxl2	812.417	-0.571184	0.149705	-3.81541	0.000135959	0.0124727	Podxl2
Polr2f	533.119	-0.694436	0.211759	-3.27936	0.00104041	0.0467096	Polr2f
Polr2l	476.349	-0.661814	0.193554	-3.41928	0.000627867	0.0349162	Polr2l
Ppp1r15a	581.117	-0.516595	0.148127	-3.48752	0.000487517	0.0293705	Ppp1r15a
Ppp2r3a	679.031	0.598621	0.154413	3.87675	0.000105862	0.0104084	Ppp2r3a
Ppp4r2	804.828	0.566675	0.168368	3.36569	0.000763521	0.039492	Ppp4r2
Prdx5	3493.55	-0.484599	0.138912	-3.48853	0.000485685	0.0293705	Prdx5
Psme4	2200.64	0.437005	0.116834	3.7404	0.000183729	0.015466	Psme4
Psmg4	120.361	-0.861489	0.241908	-3.56122	0.000369136	0.0242523	Psmg4
Pten	4704.21	0.827016	0.147401	5.61065	2.01572e-08	2.75258e-05	Pten
Ptma	6716.52	-0.338065	0.100052	-3.37889	0.0007278	0.0387215	Ptma
Ptms	9375.65	-0.544747	0.153684	-3.54459	0.000393231	0.0247836	Ptms
Rab39b	1062.24	0.479331	0.14181	3.38008	0.000724638	0.0387209	Rab39b
Rabac1	6132.28	-0.627873	0.150295	-4.17762	2.9458e-05	0.00416137	Rabac1
Rasl10b	956.172	-0.446502	0.11714	-3.81169	0.000138019	0.0124727	Rasl10b
Rb1cc1	2408.02	0.500875	0.146362	3.42216	0.000621266	0.0347062	Rb1cc1
Rnaseh2c	332.845	-0.634644	0.185086	-3.4289	0.000606022	0.034048	Rnaseh2c
Romo1	667.973	-1.03895	0.2458	-4.2268	2.37042e-05	0.00363515	Romo1
Rpl10a	2658.85	-0.325222	0.0938071	-3.46693	0.000526447	0.0308097	Rpl10a
Rpl11	3933	-0.564816	0.115819	-4.87672	1.07862e-06	0.000427621	Rpl11
Rpl13	4040.79	-0.489335	0.109151	-4.48309	7.35713e-06	0.00158023	Rpl13
Rpl14	3546.06	-0.349828	0.105812	-3.30613	0.000945946	0.0446714	Rpl14
Rpl18	2867.92	-0.514298	0.131886	-3.89956	9.63675e-05	0.00978807	Rpl18
Rpl18a	3774.16	-0.380964	0.0988685	-3.85325	0.000116563	0.01128	Rpl18a
Rpl19	3842.19	-0.582261	0.122392	-4.75735	1.96151e-06	0.000618127	Rpl19
Rpl21	4577.99	-0.468474	0.116986	-4.00454	6.21389e-05	0.00727321	Rpl21
Rpl23	2992.18	-0.607564	0.152838	-3.97521	7.03182e-05	0.00776355	Rpl23
Rpl23a	3333.41	-0.403903	0.111375	-3.62652	0.000287268	0.0208348	Rpl23a
Rpl26	3218.59	-0.388391	0.102419	-3.7922	0.000149321	0.0132025	Rpl26
Rpl27	2424.74	-0.585195	0.165227	-3.54175	0.000397476	0.0249234	Rpl27
Rpl27a	2952.24	-0.369472	0.111682	-3.30824	0.000938838	0.0445495	Rpl27a
Rpl28	3612.44	-0.724903	0.157213	-4.61096	4.00812e-06	0.00104808	Rpl28
Rpl3	8725.87	-0.444564	0.091123	-4.87872	1.06777e-06	0.000427621	Rpl3
Rpl30	2203.8	-0.699983	0.151973	-4.60598	4.10532e-06	0.00105113	Rpl30
Rpl31	2845.86	-0.874227	0.159994	-5.46414	4.65167e-08	4.76408e-05	Rpl31
Rpl32	2044.31	-0.746537	0.14634	-5.10139	3.37166e-07	0.000172657	Rpl32
Rpl35	2023.08	-0.742247	0.157224	-4.72097	2.34727e-06	0.000686856	Rpl35
Rpl35a	2045.55	-0.945997	0.166488	-5.68207	1.33078e-08	2.21901e-05	Rpl35a
Rpl36	1309.68	-1.07701	0.198775	-5.41824	6.01884e-08	5.69012e-05	Rpl36
Rpl36a	1511.77	-0.804574	0.156694	-5.13469	2.82614e-07	0.000165397	Rpl36a
Rpl36al	1292.73	-0.717677	0.186708	-3.84385	0.000121121	0.0114506	Rpl36al
Rpl37	1516.29	-1.07299	0.171889	-6.24232	4.31135e-10	1.76622e-06	Rpl37
Rpl37a	1864.67	-0.886622	0.177176	-5.00419	5.60974e-07	0.000271752	Rpl37a
Rpl38	1209.68	-1.27344	0.238515	-5.33903	9.34471e-08	8.20332e-05	Rpl38
Rpl39	1130.42	-1.00337	0.189852	-5.28499	1.25712e-07	9.65627e-05	Rpl39
Rpl41	3094.35	-1.27034	0.214998	-5.90861	3.4501e-09	1.06004e-05	Rpl41
Rpl8	3962.37	-0.443764	0.114858	-3.86359	0.000111732	0.0108983	Rpl8
Rplp1	5729.57	-0.8122	0.157839	-5.14576	2.66433e-07	0.000163898	Rplp1
Rplp2	1934.64	-0.924236	0.188778	-4.89588	9.78662e-07	0.00041475	Rplp2
Rpp21	225.461	-0.785395	0.237136	-3.312	0.000926321	0.0441332	Rpp21
Rps10	2204.74	-0.569267	0.124521	-4.57166	4.83879e-06	0.00118937	Rps10
Rps11	3401.53	-0.492366	0.118485	-4.15552	3.24544e-05	0.00430216	Rps11
Rps12	2519.54	-0.63465	0.128832	-4.92617	8.38574e-07	0.000381707	Rps12
Rps13	1401.54	-0.437006	0.130585	-3.34652	0.000818314	0.0405527	Rps13
Rps14	4538.27	-0.572721	0.111229	-5.14903	2.61837e-07	0.000163898	Rps14
Rps15	3518.12	-0.674033	0.132097	-5.10256	3.35084e-07	0.000172657	Rps15
Rps15a	2032.25	-0.484022	0.110078	-4.39708	1.09715e-05	0.00204486	Rps15a
Rps16	2329.76	-0.686934	0.140173	-4.90062	9.55365e-07	0.00041475	Rps16
Rps17	2084.65	-0.788133	0.148	-5.32521	1.00836e-07	8.26183e-05	Rps17
Rps18	2571.21	-0.581793	0.119755	-4.8582	1.18457e-06	0.000441162	Rps18
Rps19	1698.62	-0.793782	0.163597	-4.85207	1.22178e-06	0.000441637	Rps19
Rps2	5630.28	-0.340325	0.0915404	-3.71775	0.000201002	0.016041	Rps2
Rps20	2271.68	-0.582653	0.135911	-4.28701	1.81091e-05	0.00300757	Rps20
Rps21	1921.78	-1.14496	0.202003	-5.66804	1.44443e-08	2.21901e-05	Rps21
Rps23	2448.59	-0.87237	0.156727	-5.56618	2.60378e-08	3.20004e-05	Rps23
Rps24	3439.12	-0.40802	0.114054	-3.57744	0.000346982	0.0233028	Rps24
Rps25	2484.62	-0.557244	0.128081	-4.3507	1.35702e-05	0.00238253	Rps25
Rps26	1726.13	-0.741421	0.191119	-3.87937	0.000104726	0.0103797	Rps26
Rps27	1388.05	-1.14744	0.19861	-5.77735	7.58883e-09	1.86533e-05	Rps27
Rps27a	2478.2	-0.392078	0.110539	-3.54696	0.000389697	0.0246875	Rps27a
Rps27l	401.796	-0.615862	0.181193	-3.39892	0.000676519	0.0366179	Rps27l
Rps28	1079.81	-1.36894	0.239057	-5.7264	1.02585e-08	2.10128e-05	Rps28
Rps29	1203.5	-1.55286	0.242454	-6.40475	1.5062e-10	9.25558e-07	Rps29
Rps5	2887.66	-0.420785	0.107733	-3.90583	9.39037e-05	0.00969812	Rps5
Rps6	3593.38	-0.429473	0.107908	-3.98	6.89159e-05	0.00769979	Rps6
Rps8	3666	-0.428014	0.125382	-3.41367	0.00064093	0.0353906	Rps8
Rps9	4598.4	-0.518628	0.118999	-4.35824	1.31115e-05	0.00233537	Rps9
S100a13	1014.21	-0.765125	0.211482	-3.61792	0.000296979	0.0209961	S100a13
S100a6	4805.02	-0.648348	0.153521	-4.22319	2.40869e-05	0.00363515	S100a6
Sec61g	384.195	-0.657644	0.16819	-3.91012	9.22521e-05	0.00960829	Sec61g
Selenom	1522.46	-0.474146	0.11984	-3.95649	7.60587e-05	0.00827223	Selenom
Sem1	1022.64	-0.924181	0.215501	-4.28853	1.79861e-05	0.00300757	Sem1
Senp5	1109.9	0.459213	0.136725	3.35866	0.00078322	0.0401074	Senp5
Septin4	965.895	-0.496109	0.152619	-3.25064	0.00115147	0.0498295	Septin4
Sgk1	699.125	0.945085	0.212514	4.44717	8.70088e-06	0.00178223	Sgk1
Slc12a3	178.55	0.873493	0.2371	3.68407	0.00022954	0.0174139	Slc12a3
Slc18a2	242.116	1.5846	0.380217	4.16761	3.07811e-05	0.00423383	Slc18a2
Slc31a1	995.217	0.537715	0.160668	3.34675	0.000817649	0.0405527	Slc31a1
Slirp	345.236	-0.755702	0.230556	-3.27774	0.00104643	0.0467096	Slirp
Smarcal1	1044.27	0.439622	0.116335	3.77893	0.000157506	0.0138268	Smarcal1
Smdt1	2211.88	-0.60227	0.151121	-3.98536	6.73787e-05	0.00766054	Smdt1
Smim12	797.136	-0.545499	0.15988	-3.41193	0.000645037	0.0353906	Smim12
Sncb	1601.41	-0.532913	0.121686	-4.3794	1.19009e-05	0.00215091	Sncb
Sncg	24702.9	-0.472384	0.1136	-4.15831	3.20613e-05	0.00430216	Sncg
Snhg12	145.208	-0.969392	0.238273	-4.0684	4.73362e-05	0.00587639	Snhg12
Snhg8	195.907	-1.20818	0.253247	-4.77076	1.83537e-06	0.000609639	Snhg8
Snrpd2	950.834	-0.668047	0.176927	-3.77583	0.000159478	0.0139006	Snrpd2
Snrpg	185.614	-1.03765	0.236367	-4.39	1.13348e-05	0.00207918	Snrpg
Sod1	4029.28	-0.726885	0.179542	-4.04856	5.15337e-05	0.00632904	Sod1
Sumo2	1076.26	-0.434648	0.124012	-3.50487	0.000456824	0.0277939	Sumo2
Swt1	253.311	0.932879	0.236466	3.94509	7.97699e-05	0.00852498	Swt1
Tbca	2112.67	-0.584099	0.174281	-3.35148	0.000803803	0.0405527	Tbca
Tbcc	673.878	-0.599371	0.168654	-3.55385	0.000379631	0.0244275	Tbcc
Tceal3	868.653	-0.667378	0.16716	-3.99246	6.5391e-05	0.0075108	Tceal3
Tex10	395.662	0.522672	0.157087	3.32727	0.000877015	0.0426028	Tex10
Them6	3126.56	-0.525709	0.152797	-3.44058	0.000580478	0.0331817	Them6
Timm13	1362.77	-0.694278	0.175881	-3.94742	7.89973e-05	0.00851647	Timm13
Timm8b	640.808	-0.530428	0.152311	-3.48252	0.000496714	0.0296341	Timm8b
Tlx3	1335.73	-0.522068	0.155514	-3.35704	0.000787815	0.0401753	Tlx3
Tma7	1461.99	-0.636067	0.163778	-3.88372	0.000102872	0.0103631	Tma7
Tmem160	469.463	-0.674811	0.197739	-3.41263	0.000643385	0.0353906	Tmem160
Tmem256	469.327	-0.981446	0.217656	-4.50916	6.50861e-06	0.00142841	Tmem256
Tmem258	454.492	-0.875935	0.225782	-3.87957	0.000104642	0.0103797	Tmem258
Tmsb10	7579.43	-0.584614	0.163656	-3.57221	0.000353988	0.0236441	Tmsb10
Tomm7	557.949	-1.03262	0.234853	-4.39689	1.09813e-05	0.00204486	Tomm7
Trak2	2913.73	0.378121	0.115399	3.27663	0.00105056	0.0467096	Trak2
Uba52	1508.24	-0.62327	0.130803	-4.76494	1.88908e-06	0.000610968	Uba52
Ubald2	327.571	-0.758748	0.186318	-4.07232	4.65468e-05	0.00583735	Ubald2
Ubb	21049	-0.443899	0.133033	-3.33676	0.000847612	0.0415655	Ubb
Ubc	1719.98	-0.846639	0.165341	-5.12056	3.04629e-07	0.000170177	Ubc
Ubl5	1769.51	-0.694474	0.174343	-3.98338	6.79413e-05	0.00766054	Ubl5
Uqcc2	869.12	-0.84717	0.192293	-4.40561	1.05485e-05	0.00204486	Uqcc2
Uqcr10	1013.81	-0.921468	0.220382	-4.18123	2.89931e-05	0.00414332	Uqcr10
Uqcr11	1343.44	-1.06627	0.229308	-4.64996	3.32001e-06	0.00092734	Uqcr11
Uqcrq	1792.77	-0.756785	0.187134	-4.04409	5.25274e-05	0.00632904	Uqcrq
Use1	1281.03	-0.47377	0.130638	-3.62658	0.0002872	0.0208348	Use1
Usmg5	1638.99	-0.689928	0.185421	-3.72086	0.000198544	0.016041	Usmg5
Ythdf3	1640.66	0.399689	0.121427	3.2916	0.000996184	0.0458582	Ythdf3
Zfas1	249.694	-0.908224	0.186723	-4.86402	1.15025e-06	0.000441162	Zfas1
Zfp40	542.441	0.520115	0.156406	3.32541	0.000882881	0.0427189	Zfp40
Zfp933	232.626	0.606392	0.185933	3.26134	0.00110885	0.0489253	Zfp933
Zfp991	110.998	1.60518	0.387403	4.14345	3.42126e-05	0.00442603	Zfp991
